# Transcriptome-proteome profiling in *Burkholderia thailandensis* during the transition from exponential to stationary phase

**DOI:** 10.1101/2025.02.17.638721

**Authors:** Ahmed Al-Tohamy, Fabrizio Donnarumma, Anne Grove

## Abstract

Bacterial cells commonly exist in stationary phase, for instance within a host cell. *Burkholderia thailandensis* is closely related to, and a surrogate for highly pathogenic *Burkholderia* species. Understanding the molecular mechanisms that characterize the transition of *B. thailandensis* from exponential to stationary phases is critical to understanding responses to stress or nutrient limitation. We present here an integrated transcriptomic and proteomic analysis of gene and protein expression changes during entry into stationary phase. We identified 928 differentially expressed genes and 832 differentially expressed proteins. Genes encoding proteins involved in benzoate degradation and O-antigen nucleotide sugar biosynthesis were among the most highly upregulated in stationary phase, whereas processes such as translation and flagellar biosynthesis were downregulated. Proteins related to fatty acid degradation and butanoate metabolism accumulated along with proteins involved in synthesis of secondary metabolites. Markedly downregulated proteins included ribosomal proteins as well as the house-keeping iron-sulfur biogenesis proteins. An only modest correlation between transcriptome and proteome changes was seen, and the RpoS sigma factor was not significantly increased during early stationary phase; RpoS is typically abundant during stationary phase and critical for expression of stress-response genes. Our data therefore point to distinct adaptive mechanisms in *B. thailandensis*, including post-translational regulation.
