## Supplementary material for "Transcriptome-proteome profiling in *Burkholderia thailandensis* during the transition from exponential to stationary phase": Table S2

### Sheet: Flagellar assembly
Pathway	Gene ID	log2FoldChange	Entry	Protein names	regulation
Flagellar assembly	BTH_I3196	-7.7	Q2STQ9	Flagellin	downregulated
Flagellar assembly	BTH_I0243	-6.6	Q2T1Z8	Flagellar hook protein FlgE	downregulated
Flagellar assembly	BTH_I0244	-6.4	Q2T1Z7	Flagellar basal-body rod protein FlgF	downregulated	Number of genes in the original pathway list: 80
Flagellar assembly	BTH_I0245	-6.4	Q2T1Z6	Flagellar basal-body rod protein FlgF (Distal rod protein) (Flagellar basal-body rod protein FlgG)	downregulated	Number of genes found in the DEGs data: 41
Flagellar assembly	BTH_I0246	-6.4	Q2T1Z5	Flagellar L-ring protein (Basal body L-ring protein)	downregulated
Flagellar assembly	BTH_I3197	-6.3	Q2STQ8	Flagellar hook-associated protein 2 (HAP2) (Flagellar cap protein)	downregulated
Flagellar assembly	BTH_I0242	-6.2	Q2T1Z9	Basal-body rod modification protein FlgD	downregulated
Flagellar assembly	BTH_I0197	-6.1	Q2T244	Flagellum-specific ATP synthase (EC 7.1.2.2)	downregulated
Flagellar assembly	BTH_I0196	-5.8	Q2T245	Flagellar FliJ protein	downregulated
Flagellar assembly	BTH_I0247	-5.7	Q2T1Z4	Flagellar P-ring protein (Basal body P-ring protein)	downregulated
Flagellar assembly	BTH_I0198	-5.5	Q2T243	Flagellar assembly protein FliH	downregulated
Flagellar assembly	BTH_I0250	-5.5	Q2T1Z1	Flagellar hook-associated protein 1	downregulated
Flagellar assembly	BTH_I0026	-5.4	Q2T2F9	Flagellar protein FliL	downregulated
Flagellar assembly	BTH_I0029	-5.4	Q2T2F6	Flagellar protein	downregulated
Flagellar assembly	BTH_I0241	-5.2	Q2T200	Flagellar basal-body rod protein FlgC	downregulated
Flagellar assembly	BTH_I3169	-5.2	Q2STT6	Flagellar biosynthesis protein FlhA	downregulated
Flagellar assembly	BTH_I0027	-5.1	Q2T2F8	Flagellar motor switch protein FliM	downregulated
Flagellar assembly	BTH_I0200	-4.8	Q2T241	Flagellar M-ring protein FliF	downregulated
Flagellar assembly	BTH_I0251	-4.8	Q2T1Z0	Flagellar hook-associated protein 3	downregulated
Flagellar assembly	BTH_I0028	-4.6	Q2T2F7	Flagellar motor switch protein FliN	downregulated
Flagellar assembly	BTH_I0199	-4.6	Q2T242	Flagellar motor switch protein FliG	downregulated
Flagellar assembly	BTH_I0202	-4.6	Q2T239	Flagellar secretion chaperone FliS	downregulated
Flagellar assembly	BTH_I3185	-4.6	Q2STS0	Chemotaxis MotA protein	downregulated
Flagellar assembly	BTH_I3198	-4.6	Q2STQ7	Flagellar protein FliT	downregulated
Flagellar assembly	BTH_I0030	-4.5	Q2T2N8	Flagellar biosynthetic protein FliP	downregulated
Flagellar assembly	BTH_I3170	-4.5	Q2STT5	Flagellar biosynthetic protein FlhB	downregulated
Flagellar assembly	BTH_I0239	-4.4	Q2T202	FlgA family protein	downregulated
Flagellar assembly	BTH_I0240	-4.4	Q2T201	Flagellar basal body rod protein FlgB	downregulated
Flagellar assembly	BTH_I3166	-4.3	Q2STT9	RNA polymerase sigma factor FliA (RNA polymerase sigma factor for flagellar operon) (Sigma F) (Sigma-28)	downregulated
Flagellar assembly	BTH_I3184	-4	Q2STS1	Chemotaxis protein MotB	downregulated
Flagellar assembly	BTH_I0031	-3.8	Q2T2N7	Flagellar biosynthetic protein FliQ	downregulated
Flagellar assembly	BTH_I0195	-3.8	Q2T246	Flagellar hook-length control protein, putative	downregulated
Flagellar assembly	BTH_I0203	-3.7	Q2T238	Flagellar protein FliT	downregulated
Flagellar assembly	BTH_I0201	-3.2	Q2T240	Flagellar hook-basal body complex protein FliE	downregulated
Flagellar assembly	BTH_I0238	-3	Q2T203	Negative regulator of flagellin synthesis (Anti-sigma-28 factor)	downregulated
Flagellar assembly	BTH_I0248	-2.9	Q2T1Z3	Peptidoglycan hydrolase FlgJ (Muramidase FlgJ)	downregulated
Flagellar assembly	BTH_II0151	-2.8	Q2T8Z6	Flagellin	downregulated
Flagellar assembly	BTH_I0237	-2.2	Q2T204	Flagella synthesis protein FlgN, putative	downregulated
Flagellar assembly	BTH_II0174	-2.1	Q2T8X3	Flagellum-specific ATP synthase (EC 7.1.2.2)	downregulated
Flagellar assembly	BTH_II0182	-2.1	Q2T8W5	Flagellar protein FlgJ	downregulated
Flagellar assembly	BTH_II1544	-2	Q2T510	Flagellar hook-associated protein 2 (HAP2) (Flagellar cap protein)	downregulated

### Sheet: Nitrogen metabolism
Pathway	Gene ID	log2FoldChange	Entry	Protein names	regulation
Nitrogen metabolism	BTH_I1854	-9.1	Q2SXG4	nitrate reductase (quinone) (EC 1.7.5.1)	downregulated
Nitrogen metabolism	BTH_I1853	-8.9	Q2SXG5	Nitrate reductase, beta subunit (EC 1.7.99.4)	downregulated			Number of genes in the original pathway list: 36
Nitrogen metabolism	BTH_I1855	-8.6	Q2SXG3	Nitrate/nitrite transporter	downregulated			Number of genes found in the DEGs data: 16
Nitrogen metabolism	BTH_I1856	-8.1	Q2SXG2	Nitrate/nitrite transporter	downregulated
Nitrogen metabolism	BTH_II0881	-7.3	Q2T6X1	Copper-containing nitrite reductase (EC 1.7.2.1)	downregulated
Nitrogen metabolism	BTH_I1851	-7.2	Q2SXG7	Respiratory nitrate reductase, gamma subunit (EC 1.7.99.4)	downregulated
Nitrogen metabolism	BTH_I1813	-5.1	Q2SXK4	Nitric oxide reductase	downregulated
Nitrogen metabolism	BTH_I2386	-4.8	Q2SVZ2	Carbamate kinase	downregulated
Nitrogen metabolism	BTH_I2325	-3.7	Q2SW53	Nitrous-oxide reductase	downregulated
Nitrogen metabolism	BTH_I1803	-3.1	Q2SXL4	Oxidoreductase, 2-nitropropane dioxygenase family	downregulated
Nitrogen metabolism	BTH_II1250	2.6	Q2T5V3	Nitrate reductase, beta subunit (EC 1.7.99.4)	upregulated
Nitrogen metabolism	BTH_II1170	3.1	Q2T632	Nitrite reductase [NAD(P)H], large subunit (EC 1.7.1.4)	upregulated
Nitrogen metabolism	BTH_II1252	3.1	Q2T5V1	Respiratory nitrate reductase, gamma subunit (EC 1.7.99.4)	upregulated
Nitrogen metabolism	BTH_II0945	3.2	Q2T6Q7	Nitric oxide reductase	upregulated
Nitrogen metabolism	BTH_II1171	3.9	Q2T631	Nitrite reductase [NAD(P)H], small subunit (EC 1.7.1.4)	upregulated
Nitrogen metabolism	BTH_II0944	4	Q2T6Q8	Mulitcopper oxidase domain protein	upregulated

### Sheet: Bacterial chemotaxis
Pathway	Gene ID	log2FoldChange	Entry	Protein names	regulation
Bacterial chemotaxis	BTH_I0027	-5.1	Q2T2F8	Flagellar motor switch protein FliM	downregulated
Bacterial chemotaxis	BTH_I3182	-4.7	Q2STS3	Chemotaxis protein CheA (EC 2.7.13.3)	downregulated
Bacterial chemotaxis	BTH_I0028	-4.6	Q2T2F7	Flagellar motor switch protein FliN	downregulated		Number of genes in the original pathway list: 51
Bacterial chemotaxis	BTH_I0199	-4.6	Q2T242	Flagellar motor switch protein FliG	downregulated		Number of genes found in the DEGs data: 22
Bacterial chemotaxis	BTH_I3185	-4.6	Q2STS0	Chemotaxis MotA protein	downregulated
Bacterial chemotaxis	BTH_I3209	-4.4	Q2STP6	Methyl-accepting chemotaxis protein, putative	downregulated
Bacterial chemotaxis	BTH_I3177	-4.3	Q2STS8	Protein-glutamate methylesterase/protein-glutamine glutaminase 1 (EC 3.1.1.61) (EC 3.5.1.44)	downregulated
Bacterial chemotaxis	BTH_I3180	-4.3	Q2STS5	Methyl-accepting chemotaxis protein, putative	downregulated
Bacterial chemotaxis	BTH_I3181	-4	Q2STS4	Chemotaxis protein CheW	downregulated
Bacterial chemotaxis	BTH_I3184	-4	Q2STS1	Chemotaxis protein MotB	downregulated
Bacterial chemotaxis	BTH_I3178	-3.9	Q2STS7	Probable chemoreceptor glutamine deamidase CheD 1 (EC 3.5.1.44)	downregulated
Bacterial chemotaxis	BTH_I3183	-3.9	Q2STS2	Chemotaxis response regulator	downregulated
Bacterial chemotaxis	BTH_I3179	-3.7	Q2STS6	Chemotaxis protein methyltransferase (EC 2.1.1.80)	downregulated
Bacterial chemotaxis	BTH_II1464	-3.6	Q2T589	Methyl-accepting chemotaxis protein	downregulated
Bacterial chemotaxis	BTH_I0438	-3.4	Q2T1F3	Methyl-accepting chemotaxis protein	downregulated
Bacterial chemotaxis	BTH_I2470	-3.4	Q2SVQ8	Methyl-accepting chemotaxis protein	downregulated
Bacterial chemotaxis	BTH_I3176	-2.6	Q2STS9	CheY	downregulated
Bacterial chemotaxis	BTH_II1955	-2.5	Q2T3V0	Methyl-accepting chemotaxis protein	downregulated
Bacterial chemotaxis	BTH_I3175	-2.2	Q2STT0	Protein phosphatase CheZ (EC 3.1.3.-) (Chemotaxis protein CheZ)	downregulated
Bacterial chemotaxis	BTH_II1684	-2	Q2T4M1	Methyl-accepting chemotaxis protein I	downregulated
Bacterial chemotaxis	BTH_II0209	2	Q2T8T8	Ribose ABC transporter, periplasmic ribose-binding protein	upregulated
Bacterial chemotaxis	BTH_I0618	2.9	Q2T0X4	Methyl-accepting chemotaxis protein	upregulated

### Sheet: Two-component system
Pathway	Gene ID	log2FoldChange	Entry	Protein names	regulation
Two-component system	BTH_I1854	-9.1	Q2SXG4	nitrate reductase (quinone) (EC 1.7.5.1)	downregulated
Two-component system	BTH_I1853	-8.9	Q2SXG5	Nitrate reductase, beta subunit (EC 1.7.99.4)	downregulated		Number of genes in the original pathway list: 204
Two-component system	BTH_I1852	-8.5	Q2SXG6	Nitrate reductase, delta subunit	downregulated		Number of genes found in the DEGs data: 54
Two-component system	BTH_I3196	-7.7	Q2STQ9	Flagellin	downregulated
Two-component system	BTH_I1851	-7.2	Q2SXG7	Respiratory nitrate reductase, gamma subunit (EC 1.7.99.4)	downregulated
Two-component system	BTH_I3182	-4.7	Q2STS3	Chemotaxis protein CheA (EC 2.7.13.3)	downregulated
Two-component system	BTH_I3185	-4.6	Q2STS0	Chemotaxis MotA protein	downregulated
Two-component system	BTH_I3209	-4.4	Q2STP6	Methyl-accepting chemotaxis protein, putative	downregulated
Two-component system	BTH_I3166	-4.3	Q2STT9	RNA polymerase sigma factor FliA (RNA polymerase sigma factor for flagellar operon) (Sigma F) (Sigma-28)	downregulated
Two-component system	BTH_I3177	-4.3	Q2STS8	Protein-glutamate methylesterase/protein-glutamine glutaminase 1 (EC 3.1.1.61) (EC 3.5.1.44)	downregulated
Two-component system	BTH_I3180	-4.3	Q2STS5	Methyl-accepting chemotaxis protein, putative	downregulated
Two-component system	BTH_I3181	-4	Q2STS4	Chemotaxis protein CheW	downregulated
Two-component system	BTH_I3183	-3.9	Q2STS2	Chemotaxis response regulator	downregulated
Two-component system	BTH_I0452	-3.7	Q2T1D9	Cyd operon protein YbgT	downregulated
Two-component system	BTH_I3179	-3.7	Q2STS6	Chemotaxis protein methyltransferase (EC 2.1.1.80)	downregulated
Two-component system	BTH_II1464	-3.6	Q2T589	Methyl-accepting chemotaxis protein	downregulated
Two-component system	BTH_I0438	-3.4	Q2T1F3	Methyl-accepting chemotaxis protein	downregulated
Two-component system	BTH_I2470	-3.4	Q2SVQ8	Methyl-accepting chemotaxis protein	downregulated
Two-component system	BTH_I0453	-3.3	Q2T1D8	Cytochrome d ubiquinol oxidase, subunit II (EC 1.10.3.-)	downregulated
Two-component system	BTH_I1354	-3.1	Q2SYU8	Exopolysaccharide tyrosine-protein kinase, putative (EC 2.7.10.1)	downregulated
Two-component system	BTH_I0238	-3	Q2T203	Negative regulator of flagellin synthesis (Anti-sigma-28 factor)	downregulated
Two-component system	BTH_I0454	-3	Q2T1D7	Cytochrome d ubiquinol oxidase, subunit I	downregulated
Two-component system	BTH_II0340	-3	Q2T8F9	UDP-N-acetylglucosamine 2-epimerase (non-hydrolyzing) (EC 5.1.3.14)	downregulated
Two-component system	BTH_I1850	-2.9	Q2SXG8	Sensor protein (EC 2.7.13.3)	downregulated
Two-component system	BTH_I2460	-2.9	Q2SVR8	Flp pilus assembly protein CpaB family	downregulated
Two-component system	BTH_II0151	-2.8	Q2T8Z6	Flagellin	downregulated
Two-component system	BTH_I1352	-2.7	Q2SYV0	Capsular polysaccharide biosynthesis/export periplasmic protein	downregulated
Two-component system	BTH_I3176	-2.6	Q2STS9	CheY	downregulated
Two-component system	BTH_II1955	-2.5	Q2T3V0	Methyl-accepting chemotaxis protein	downregulated
Two-component system	BTH_I1353	-2.4	Q2SYU9	protein-tyrosine-phosphatase (EC 3.1.3.48)	downregulated
Two-component system	BTH_I1849	-2.3	Q2SXG9	DNA-binding response regulator NarL	downregulated
Two-component system	BTH_II2148	-2.2	Q2T3B3	Ubiquinol oxidase family protein	downregulated
Two-component system	BTH_II2149	-2.2	Q2T3B2	Cytochrome d ubiquinol oxidase, subunit II (EC 1.10.3.-)	downregulated
Two-component system	BTH_I0399	-2.1	Q2T1J2	C4-dicarboxylate transport protein	downregulated
Two-component system	BTH_II1684	-2	Q2T4M1	Methyl-accepting chemotaxis protein I	downregulated
Two-component system	BTH_I2658	2	Q2SV76	Probable periplasmic serine endoprotease DegP-like (EC 3.4.21.107) (Protease Do)	upregulated
Two-component system	BTH_II1655	2	Q2T4Q0	Glutamate/aspartate ABC transporter, periplasmic glutamate/aspartate-binding protein	upregulated
Two-component system	BTH_I2256	2.3	Q2SWC2	Acetyl-CoA acetyltransferase	upregulated
Two-component system	BTH_II0142	2.3	Q2T905	DNA-binding response regulator	upregulated
Two-component system	BTH_I1022	2.5	Q2SZS3	Potassium-transporting ATPase ATP-binding subunit (EC 7.2.2.6) (ATP phosphohydrolase [potassium-transporting] B chain) (Potassium-binding and translocating subunit B) (Potassium-translocating ATPase B chain)	upregulated
Two-component system	BTH_II1251	2.5	Q2T5V2	Nitrate reductase, delta subunit (EC 1.7.99.4)	upregulated
Two-component system	BTH_II1250	2.6	Q2T5V3	Nitrate reductase, beta subunit (EC 1.7.99.4)	upregulated
Two-component system	BTH_II1009	2.7	Q2T6J3	Sensory box histidine kinase/response regulator	upregulated
Two-component system	BTH_II1441	2.7	Q2T5B2	D-alanyl-D-alanine dipeptidase (D-Ala-D-Ala dipeptidase) (EC 3.4.13.22)	upregulated
Two-component system	BTH_I0866	2.8	Q2T077	Pili assembly chaperone N-terminal domain-containing protein	upregulated
Two-component system	BTH_I0868	2.8	Q2T075	Lipoprotein, putative	upregulated
Two-component system	BTH_I0618	2.9	Q2T0X4	Methyl-accepting chemotaxis protein	upregulated
Two-component system	BTH_II1252	3.1	Q2T5V1	Respiratory nitrate reductase, gamma subunit (EC 1.7.99.4)	upregulated
Two-component system	BTH_I0061	3.6	Q2T2J2	Beta-ketoadipyl CoA thiolase (EC 2.3.1.-)	upregulated
Two-component system	BTH_I1023	3.6	Q2SZS2	Potassium-transporting ATPase KdpC subunit (ATP phosphohydrolase [potassium-transporting] C chain) (Potassium-binding and translocating subunit C) (Potassium-translocating ATPase C chain)	upregulated
Two-component system	BTH_I0867	4	Q2T076	Spore Coat Protein U domain family	upregulated
Two-component system	BTH_II0545	6.2	Q2T7V4	protein-tyrosine-phosphatase (EC 3.1.3.48)	upregulated
Two-component system	BTH_II0546	6.3	Q2T7V3	Capsular polysaccharide biosynthesis/export periplasmic protein	upregulated
Two-component system	BTH_II0547	6.5	Q2T7V2	Exopolysaccharide tyrosine-protein kinase, putative (EC 2.7.10.1)	upregulated

### Sheet: Inositol phosphate metabolism
Pathway	Gene ID	log2FoldChange	Entry	Protein names	regulation
Inositol phosphate metabolism	BTH_II1106	3.1	Q2T696	Phosphoesterase family protein	upregulated
Inositol phosphate metabolism	BTH_I2647	3.4	Q2SV87	IolC protein	upregulated		Number of genes in the original pathway list: 17
Inositol phosphate metabolism	BTH_I2648	4.3	Q2SV86	IolD protein	upregulated		Number of genes found in the DEGs data: 5
Inositol phosphate metabolism	BTH_I2649	4.4	Q2SV85	IolE protein	upregulated
Inositol phosphate metabolism	BTH_II1801	6.5	Q2T4A4	methylmalonate-semialdehyde dehydrogenase (CoA acylating) (EC 1.2.1.27)	upregulated

### Sheet: Amino sugar and nucleotide suga
Pathway	Gene ID	log2FoldChange	Entry	Protein names	regulation
Amino sugar and nucleotide sugar metabolism	BTH_II0340	-3	Q2T8F9	UDP-N-acetylglucosamine 2-epimerase (non-hydrolyzing) (EC 5.1.3.14)	downregulated
Amino sugar and nucleotide sugar metabolism	BTH_II1984	2.6	Q2T3S1	Glucose-1-phosphate cytidylyltransferase (O-antigen-related) (EC 2.7.7.33)	upregulated		Number of genes in the original pathway list: 46
Amino sugar and nucleotide sugar metabolism	BTH_II1983	2.7	Q2T3S2	CDP-glucose 4,6-dehydratase (O-antigen-related) (EC 4.2.1.45)	upregulated		Number of genes found in the DEGs data: 10
Amino sugar and nucleotide sugar metabolism	BTH_II1982	2.9	Q2T3S3	Lipopolysaccharide biosynthesis protein (O-antigen-related) (EC 4.2.1.-)	upregulated
Amino sugar and nucleotide sugar metabolism	BTH_II1981	3.5	Q2T3S4	Perosamine synthetase	upregulated
Amino sugar and nucleotide sugar metabolism	BTH_II0689	3.7	Q2T7G1	GDP-6-deoxy-D-lyxo-4-hexulose reductase, putative	upregulated
Amino sugar and nucleotide sugar metabolism	BTH_II0690	5.5	Q2T7G0	GDP-mannose 4,6-dehydratase (EC 4.2.1.47) (GDP-D-mannose dehydratase)	upregulated
Amino sugar and nucleotide sugar metabolism	BTH_II0699	6.3	Q2T7F1	UTP--glucose-1-phosphate uridylyltransferase (EC 2.7.7.9) (UDP-glucose pyrophosphorylase)	upregulated
Amino sugar and nucleotide sugar metabolism	BTH_II0544	6.5	Q2T7V5	UDP-glucose 6-dehydrogenase (EC 1.1.1.22)	upregulated
Amino sugar and nucleotide sugar metabolism	BTH_II0542	6.9	Q2T7V7	mannose-1-phosphate guanylyltransferase (EC 2.7.7.13)	upregulated

### Sheet: O-Antigen nucleotide sugar bios
Pathway	Gene ID	log2FoldChange	Entry	Protein names	regulation
O-Antigen nucleotide sugar biosynthesis	BTH_II0340	-3	Q2T8F9	UDP-N-acetylglucosamine 2-epimerase (non-hydrolyzing) (EC 5.1.3.14)	downregulated
O-Antigen nucleotide sugar biosynthesis	BTH_II1984	2.6	Q2T3S1	Glucose-1-phosphate cytidylyltransferase (O-antigen-related) (EC 2.7.7.33)	upregulated		Number of genes in the original pathway list: 24
O-Antigen nucleotide sugar biosynthesis	BTH_II1983	2.7	Q2T3S2	CDP-glucose 4,6-dehydratase (O-antigen-related) (EC 4.2.1.45)	upregulated		Number of genes found in the DEGs data: 10
O-Antigen nucleotide sugar biosynthesis	BTH_II1982	2.9	Q2T3S3	Lipopolysaccharide biosynthesis protein (O-antigen-related) (EC 4.2.1.-)	upregulated
O-Antigen nucleotide sugar biosynthesis	BTH_II1981	3.5	Q2T3S4	Perosamine synthetase	upregulated
O-Antigen nucleotide sugar biosynthesis	BTH_II0689	3.7	Q2T7G1	GDP-6-deoxy-D-lyxo-4-hexulose reductase, putative	upregulated
O-Antigen nucleotide sugar biosynthesis	BTH_II0690	5.5	Q2T7G0	GDP-mannose 4,6-dehydratase (EC 4.2.1.47) (GDP-D-mannose dehydratase)	upregulated
O-Antigen nucleotide sugar biosynthesis	BTH_II0699	6.3	Q2T7F1	UTP--glucose-1-phosphate uridylyltransferase (EC 2.7.7.9) (UDP-glucose pyrophosphorylase)	upregulated
O-Antigen nucleotide sugar biosynthesis	BTH_II0544	6.5	Q2T7V5	UDP-glucose 6-dehydrogenase (EC 1.1.1.22)	upregulated
O-Antigen nucleotide sugar biosynthesis	BTH_II0542	6.9	Q2T7V7	mannose-1-phosphate guanylyltransferase (EC 2.7.7.13)	upregulated

### Sheet: Biosynthesis of nucleotide suga
Pathway	Gene ID	log2FoldChange	Entry	Protein names	regulation
Biosynthesis of nucleotide sugars	BTH_II0340	-3	Q2T8F9	UDP-N-acetylglucosamine 2-epimerase (non-hydrolyzing) (EC 5.1.3.14)	downregulated
Biosynthesis of nucleotide sugars	BTH_I1360	-2.5	Q2SYU2	2-dehydro-3-deoxyphosphooctonate aldolase (EC 2.5.1.55) (3-deoxy-D-manno-octulosonic acid 8-phosphate synthase) (KDO-8-phosphate synthase) (KDO 8-P synthase) (KDOPS) (Phospho-2-dehydro-3-deoxyoctonate aldolase)	downregulated
Biosynthesis of nucleotide sugars	BTH_I1476	-2.2	Q2SYH7	dTDP-L-rhamnose 4-epimerase (EC 5.1.3.25)	downregulated		Number of genes in the original pathway list: 53
Biosynthesis of nucleotide sugars	BTH_I1361	-2	Q2SYU1	3-deoxy-D-manno-octulosonate 8-phosphate phosphatase KdsC (EC 3.1.3.45) (KDO 8-P phosphatase)	downregulated		Number of genes found in the DEGs data: 14
Biosynthesis of nucleotide sugars	BTH_I1362	-2	Q2SYU0	Carbohydrate isomerase, KpsF/GutQ family	downregulated
Biosynthesis of nucleotide sugars	BTH_II1984	2.6	Q2T3S1	Glucose-1-phosphate cytidylyltransferase (O-antigen-related) (EC 2.7.7.33)	upregulated
Biosynthesis of nucleotide sugars	BTH_II1983	2.7	Q2T3S2	CDP-glucose 4,6-dehydratase (O-antigen-related) (EC 4.2.1.45)	upregulated
Biosynthesis of nucleotide sugars	BTH_II1982	2.9	Q2T3S3	Lipopolysaccharide biosynthesis protein (O-antigen-related) (EC 4.2.1.-)	upregulated
Biosynthesis of nucleotide sugars	BTH_II1981	3.5	Q2T3S4	Perosamine synthetase	upregulated
Biosynthesis of nucleotide sugars	BTH_II0689	3.7	Q2T7G1	GDP-6-deoxy-D-lyxo-4-hexulose reductase, putative	upregulated
Biosynthesis of nucleotide sugars	BTH_II0690	5.5	Q2T7G0	GDP-mannose 4,6-dehydratase (EC 4.2.1.47) (GDP-D-mannose dehydratase)	upregulated
Biosynthesis of nucleotide sugars	BTH_II0699	6.3	Q2T7F1	UTP--glucose-1-phosphate uridylyltransferase (EC 2.7.7.9) (UDP-glucose pyrophosphorylase)	upregulated
Biosynthesis of nucleotide sugars	BTH_II0544	6.5	Q2T7V5	UDP-glucose 6-dehydrogenase (EC 1.1.1.22)	upregulated
Biosynthesis of nucleotide sugars	BTH_II0542	6.9	Q2T7V7	mannose-1-phosphate guanylyltransferase (EC 2.7.7.13)	upregulated

### Sheet: Benzoate degradation
Pathway	Gene ID	log2FoldChange	Entry	Protein names	regulation
Benzoate degradation	BTH_I2256	2.3	Q2SWC2	Acetyl-CoA acetyltransferase	upregulated
Benzoate degradation	BTH_I0393	2.7	Q2T1J8	Fatty oxidation complex, alpha subunit, putative	upregulated
Benzoate degradation	BTH_II0471	2.7	Q2T828	Benzoate 1,2-dioxygenase, ferredoxin reductase component	upregulated		Number of genes in the original pathway list: 40
Benzoate degradation	BTH_II0473	2.8	Q2T826	Benzoate 1,2-dioxygenase, alpha subunit	upregulated		Number of genes found in the DEGs data: 19
Benzoate degradation	BTH_I0062	3.1	Q2T2J1	Fatty oxidation complex, alpha subunit (EC 5.1.2.3)	upregulated
Benzoate degradation	BTH_I1390	3.1	Q2SYR3	glutaryl-CoA dehydrogenase (ETF) (EC 1.3.8.6)	upregulated
Benzoate degradation	BTH_I0061	3.6	Q2T2J2	Beta-ketoadipyl CoA thiolase (EC 2.3.1.-)	upregulated
Benzoate degradation	BTH_II2126	3.6	Q2T3D5	3-oxoadipyl-CoA thiolase (EC 2.3.1.174)	upregulated
Benzoate degradation	BTH_II0048	4.3	Q2T999	3-carboxy-cis,cis-muconate cycloisomerase	upregulated
Benzoate degradation	BTH_II0049	4.5	Q2T998	3-oxoadipate enol-lactone hydrolase/4-carboxymuconolactone decarboxylase	upregulated
Benzoate degradation	BTH_II0046	4.9	Q2T9A1	3-oxoadipate CoA-transferase, alpha subunit	upregulated
Benzoate degradation	BTH_II0050	4.9	Q2T997	4-carboxymuconolactone decarboxylase (EC 4.1.1.44)	upregulated
Benzoate degradation	BTH_II0569	5	Q2T7T0	Acetaldehyde dehydrogenase (EC 1.2.1.10) (Acetaldehyde dehydrogenase [acetylating])	upregulated
Benzoate degradation	BTH_II0570	5.2	Q2T7S9	4-hydroxy-2-oxovalerate aldolase (HOA) (EC 4.1.3.39) (4-hydroxy-2-keto-pentanoic acid aldolase) (4-hydroxy-2-oxopentanoate aldolase)	upregulated
Benzoate degradation	BTH_II0047	5.3	Q2T9A0	3-oxoadipate CoA-succinyl transferase beta subunit	upregulated
Benzoate degradation	BTH_II0566	6	Q2T7T3	Demethylmenaquinone methyltransferase	upregulated
Benzoate degradation	BTH_II0485	7.7	Q2T814	Muconate cycloisomerase	upregulated
Benzoate degradation	BTH_II0484	8.2	Q2T815	catechol 1,2-dioxygenase (EC 1.13.11.1)	upregulated
Benzoate degradation	BTH_II0483	8.3	Q2T816	Muconolactone Delta-isomerase (MIase) (EC 5.3.3.4)	upregulated
